# *TSC2* loss in neural progenitor cells suppresses translation of ASD/NDD-associated transcripts in an mTORC1- and MNK1/2-reversible fashion

**DOI:** 10.1101/2024.06.04.597393

**Authors:** Pauline Martin, Krzysztof J. Szkop, Francis Robert, Srirupa Bhattacharyya, Roberta L. Beauchamp, Jacob Brenner, Nicholas E. Redmond, Sidong Huang, Serkan Erdin, Ola Larsson, Vijaya Ramesh

## Abstract

Tuberous sclerosis complex (TSC) is an inherited neurodevelopmental disorder (NDD) with frequent manifestations of epilepsy and autism spectrum disorder (ASD). TSC is caused by inactivating mutations in *TSC1* or *TSC2* tumor suppressor genes, with encoded proteins hamartin (TSC1) and tuberin (TSC2) forming a functional complex inhibiting mechanistic target of rapamycin complex 1 (mTORC1) signaling. This has led to treatment with allosteric mTORC1 inhibitor rapamycin analogs (“rapalogs”) for TSC tumors; however, rapalogs are ineffective for treating neurodevelopmental manifestations. mTORC1 signaling controls protein synthesis by regulating formation of the eIF4F complex, with further modulation by MNK1/2 kinases via phosphorylation of the eIF4F subunit eIF4E. While both these pathways modulate translation, comparing their impact on transcriptome-wide mRNA translation, as well as effects of inhibiting these pathways in TSC has not been explored. Here, employing CRISPR-modified, isogenic TSC2 patient-derived neural progenitor cells (NPCs), we have examined transcriptome-wide changes in mRNA translation upon *TSC2* loss. Our results reveal dysregulated translation in *TSC2*-Null NPCs, which significantly overlaps with the translatome from *TSC1*-Null NPCs. Interestingly, numerous non-monogenic ASD-, NDD-and epilepsy-associated genes identified in patients harboring putative loss-of-function mutations, were translationally suppressed in *TSC2*-Null NPCs. Importantly, translation of these ASD- and NDD-associated genes was reversed upon inhibition of either mTORC1 or MNK1/2 signaling using RMC-6272 or eFT-508, respectively. This study establishes the importance of mTORC1-eIF4F- and MNK-eIF4E-sensitive mRNA translation in TSC, ASD and other neurodevelopmental disorders laying the groundwork for evaluating drugs in clinical development that target these pathways as a treatment strategy for these disorders.
