## Supplementary material for "*TSC2* loss in neural progenitor cells suppresses translation of ASD/NDD-associated transcripts in an mTORC1- and MNK1/2-reversible fashion": Table S1

### Sheet: Sheet1
Human gene	Forward Primer	Reverse Primer
AP2S1	ATCATTTACCGCCGCTATGC	AACACCAGGTCCAGTTCACA
LZTR1	CGAGGACTCGCTCTACTTGT	CATCTCCAGGTTCTGCTTGC
WDR54	TGTGCAACAACCTCAGTGTG	CACCAGTGGACCTGAGTGAT
ALDOC	AGGGCAAGTATGAAGGCAGT	GTAGGCATGGTTGGCAATGT
EIF2B2	ACGAGCAATTGTCTCCTCCA	TCATGCCTGGGAAGGATGTT
SETD1B	AAGGGCTTCTCTGTCGTTCA	GCAGCATTCACAGGAAGAGG
DYRK1	ATGAACCACACTGGTGCCTA	GCAGCATTGCATCACTCAGA
CHD8	TGACTCAGACCGCTTTGTCT	TTGCTCTGCCCAATTCGATG
NRXN1	GTGCGAGTGGACAGTTCTTC	CCACTCCTCGTGAAACGAAC
TCF7L2	CTCCCAGACTACTCCGTTCC	AGCCGAAGATACAGGAGGTG
ACTB	CACCATGTACCCTGGCATTG	CCTGCTTGCTGATCCACATC
PGK1	CTGGACGTTAAAGGGAAGCG	TACCGACTTGGCTCCATTGT
Table S1. Human RT-qPCR primers used in this study.
