## Supplementary material for "*TSC2* loss in neural progenitor cells suppresses translation of ASD/NDD-associated transcripts in an mTORC1- and MNK1/2-reversible fashion": Table S2

### Sheet: Table S2A_TSC2-Null_ASD_NDD
Table S2A. Gene set enrichments anlaysis of translationally downregulated transcripts in TSC2-Null NPCs related to ASD and NDD (FDR<0.05)
Definitions
Treatment:	2 h treatment with DMSO, 10 nM RMC-6272 or 50 nM eFT508
Gene Set description:	Fu et al. Nature Genetics (2022) PMID: 35982160
ASD185:	185 gene variants (FDR<0.05) identified in patients with autsim spectrum disorders
NDD664:	664 gene variants (FDR<0.05) identified in patients with neurodevelopmental disorders
pV:	pValue
Treatment	Direction of regulation	Gene Set	# Genes	pV	Gene Symbol
DMSO	Down (baseline)	ASD185	70	2.79612e-11	MED13, NIPBL, KDM3B, ASH1L, KMT2A, CREBBP, SIN3A, CHD2, SPEN, EHMT1, TLE3, UBR5, KMT5B, TAF4, CHD8, WAC, ZNF462, FBXO11, RFX3, TBL1XR1, NAA25, TLK2, RAI1, SMARCC2, POGZ, ZMYND11, KMT2C, ADNP, KCNB1, ZMYND8, PHF12, ZNF292, TLE4, ACVR2A, KIF1B, MEIS2, PRDM16, ASXL3, CYLD, SYNCRIP, DYRK1A, TCF4, ITSN1, SPAST, HNRNPUL2, SETD5, HNRNPD, INO80D, VEZF1, KPNA1, AUTS2, NRXN1, TCF7L2, DPYSL2, TAOK1, NF1, CS…
RMC-6272	Up	ASD185	55	3.15018e-14	MED13, NIPBL, ASH1L, KMT2A, CREBBP, SIN3A, CHD2, EHMT1, TLE3, UBR5, KMT5B, TAF4, CHD8, WAC, ZNF462, FBXO11, RFX3, NAA25, TLK2, RAI1, POGZ, ZMYND11, KMT2C, ADNP, ZMYND8, PHF12, ZNF292, TLE4, ACVR2A, KIF1B, MEIS2, PRDM16, ASXL3, CYLD, DYRK1A, ITSN1, SPAST, HNRNPUL2, SETD5, INO80D, VEZF1, KPNA1, AUTS2, NRXN1, TCF7L2, TAOK1, NF1, CDK13, USP49, UBR1, ACLY, SYT1, MED23, KDM5B, DNMT3A
EFT508	Up	ASD185	36	8.41017e-07	MED13, NIPBL, ASH1L, KMT2A, SIN3A, CHD2, SPEN, UBR5, KMT5B, WAC, ZNF462, FBXO11, RFX3, NAA25, ZMYND11, KMT2C, ZNF292, ACVR2A, MEIS2, PRDM16, ASXL3, CYLD, SPAST, INO80D, VEZF1, AUTS2, NRXN1, TCF7L2, TAOK1, NF1, CDK13, GABRB3, USP49, UBR1, SYT1, TNPO3
DMSO	Down (baseline)	NDD664	210	2.58608e-19	MED13, NIPBL, SMC3, CNOT1, KMT2E, UBTF, KDM3B, TRRAP, USP7, ASH1L, KMT2A, CREBBP, SF3B1, KAT6A, SIN3A, CHD2, ARID1A, SPEN, WDFY3, EHMT1, TLE3, UBR5, CHD7, KMT5B, HIVEP2, TAF4, CHD8, WAC, ZNF462, NSD1, ARID2, GATAD2B, FBXO11, TAB2, BPTF, HDAC2, ARCN1, KMT2D, ZNF148, RFX3, MAP2, SCAF4, TBL1XR1, ZEB2, NAA25, SETBP1, ARID5B, WAPL, PHIP, TLK2, RAI1, KIF5C, SMARCC2, SON, STAG1, POGZ, ZMYND11, SUPT16H, …
RMC-6272	Up	NDD664	149	1.98505e-21	MED13, NIPBL, SMC3, CNOT1, KMT2E, UBTF, TRRAP, USP7, ASH1L, KMT2A, CREBBP, SF3B1, KAT6A, SIN3A, CHD2, WDFY3, EHMT1, TLE3, UBR5, CHD7, KMT5B, HIVEP2, TAF4, CHD8, WAC, ZNF462, NSD1, ARID2, FBXO11, TAB2, BPTF, ARCN1, KMT2D, ZNF148, RFX3, MAP2, SCAF4, ZEB2, NAA25, SETBP1, ARID5B, WAPL, TLK2, RAI1, KIF5C, SON, STAG1, POGZ, ZMYND11, KIF11, KMT2C, ADNP, COL4A1, KAT6B, SCN8A, ZMYND8, PHF12, ZFHX3, SHOC2,…
EFT508	Up	NDD664	102	5.08349e-10	MED13, NIPBL, SMC3, KMT2E, ASH1L, KMT2A, KAT6A, SIN3A, CHD2, SPEN, WDFY3, UBR5, KMT5B, HIVEP2, WAC, ZNF462, ARID2, FBXO11, TAB2, BPTF, ARCN1, KMT2D, ZNF148, RFX3, MAP2, ZEB2, NAA25, WAPL, KIF5C, STAG1, ZMYND11, KIF11, KMT2C, KAT6B, SCN8A, RFX7, ZFHX3, SHOC2, TRIO, SOS1, ZNF292, CSDE1, HECTD1, TANC2, TNRC6A, KIF2A, CPSF6, ARIH1, ACVR2A, MAP4K4, PAPOLA, MEIS2, PRDM16, ASXL3, CYLD, PDE4D, SETD2, BRA…

### Sheet: Table S2B_TSC2&TSC1_overlap
Table S2B. Gene set enrichments anlaysis of translationally regulated transcripts related to ASD and NDD that overlap between TSC2-Null and TSC1-Null NPCs.
Definitions
Both_Down:	translation down in TSC2-Null and TSC1-Null NPCs compared to isogenic WT NPC counterparts
Gene Set description:	Fu et al. Nature Genetics (2022) PMID:
ASD72:	72 gene variants (FDR<0.001) identified in patients with autsim spectrum disorder
ASD185:	185 gene variants (FDR<0.05) identified in patients with autsim spectrum disorder
NDD373:	373 gene variants (FDR<0.001) identified in patients with neurodevelopmental disorders
NDD664:	664 gene variants (FDR<0.05) identified in patients with neurodevelopmental disorders
pV:	pValue
Directions of regualtion	Gene Set	# Genes	pV	Gene Symbol
Both_Down	ASD72	11	0.00578513	MED13, NIPBL, ASH1L, KMT5B, RFX3, ADNP, DYRK1A, SPAST, VEZF1, AUTS2, TAOK1
Both_Down	ASD185	19	0.0390161	MED13, NIPBL, ASH1L, KMT5B, FBXO11, RFX3, TBL1XR1, ZMYND11, ADNP, ZNF292, DYRK1A, TCF4, SPAST, INO80D, VEZF1, AUTS2, TAOK1, ZMYM2, USP49
Both_Down	NDD373	39	0.00414275	MED13, NIPBL, KMT2E, ASH1L, CHD7, KMT5B, HIVEP2, ARID2, FBXO11, KMT2D, ZNF148, RFX3, TBL1XR1, ZEB2, PHIP, STAG1, ZMYND11, ADNP, SCN8A, ZFHX3, SOS1, ZNF292, GLI3, DYRK1A, TCF4, SPAST, PIK3R1, VEZF1, TOP2B, ZMIZ1, AUTS2, TAOK1, ATF2, ZBTB10, ZMYM2, TCF12, CDK8, KRAS, MIB1
Both_Down	NDD664	61	0.00731669	MED13, NIPBL, KMT2E, ASH1L, CHD7, KMT5B, HIVEP2, ARID2, FBXO11, KMT2D, ZNF148, RFX3, TBL1XR1, ZEB2, WAPL, PHIP, STAG1, ZMYND11, ADNP, SCN8A, ZFHX3, SOS1, ZNF292, HECTD1, TNRC6A, LRRC4, PAPOLA, G3BP2, GLI3, PDE10A, DYRK1A, TCF4, SPAST, INO80D, PIK3R1, VEZF1, TOP2B, ZBTB21, DOP1A, ZMIZ1, ZNF644, AUTS2, PAPOLG, SPRY2, SLC4A4, TAOK1, ATF2, PUM2, ZBTB10, CENPE, KBTBD6, CDKN2AIP, ZMYM2, USP49, TCF12, R…
