## Supplementary material for "*TSC2* loss in neural progenitor cells suppresses translation of ASD/NDD-associated transcripts in an mTORC1- and MNK1/2-reversible fashion": Table S3

### Sheet: Table S3_TSC2-Null_eIF4E-sens
Table S3. Gene set enrichments anlaysis of translationally regulated transcripts related to eIF4E sensitivity.
Definitions
Treatment:	2 h treatment with DMSO, 10 nM RMC-6272 or 50 nM eFT508
pV:	pValue
Geneset description:	Larsson et al. Cancer Res. (2007) PMID: 17638893
eIF4E-sensitive_Down	Translationally downregulated gene transcripts identified as eIF4E-sensitive
eIF4E-sensitive_Up	Translationally upregulated gene transcripts identified as eIF4E-sensitive
Genotype	Treatment	Direction of regulation	Geneset name	# Genes	pV	Gene ID
TSC2-Null NPCs	DMSO	Up (baseline)	eIF4E-sensitve_UP	253	6.38899e-39	IFRD2, WDR54, PCBD1, ALDOC, TAF10, GAMT, CAPS, CYGB, POLE4, COPE, PRMT2, ZGPAT, ADA, GNB2, RABAC1, GUK1, GMPPB, SLC25A1, GPX3, ANXA6, RHOC, PCYT2, NDUFA13, ELOF1, CDK4, NDUFA11, MRPL54, PIN1, CREB3, SLC25A11, YIF1B, TEPP, IGFBP4, NME1-NME2, FIS1, PGLS, PNKP, VPS28, AK1, BCKDK, DBP, RFXANK, ASL, DDX41, AP2S1, DPM2, MYL5, DPP7, TRAPPC1, ARF3, TIMM50, TXN2, TIMM17B, ARMC6, ZNHIT1, SCRN2, NDUFS8, SLC…
TSC2-Null NPCs	RMC-6272	Down	eIF4E-sensitve_UP	159	3.7883e-39	IFRD2, PCBD1, TAF10, CAPS, CYGB, POLE4, ADA, RABAC1, GUK1, GMPPB, GPX3, ANXA6, RHOC, PCYT2, NDUFA13, NDUFA11, MRPL54, PIN1, SLC25A11, YIF1B, NME1-NME2, FIS1, PGLS, PNKP, VPS28, AK1, DBP, RFXANK, AP2S1, DPM2, MYL5, TRAPPC1, ARF3, TIMM50, TXN2, TIMM17B, ZNHIT1, NDUFS8, SLC2A4RG, ZNF593, S100A13, CHCHD5, POLR2I, ARL6IP4, POLR2L, EXOSC4, GPS1, CDK2AP2, SNX17, MRPL41, GPI, SNX11, WDR18, STARD10, TMEM1…
TSC2-Null NPCs	eFT508	Down	eIF4E-sensitve_UP	187	9.58349e-30	IFRD2, WDR54, TAF10, GAMT, POLE4, COPE, ZGPAT, ADA, GNB2, RABAC1, GUK1, GMPPB, SLC25A1, ANXA6, PCYT2, NDUFA13, ELOF1, CDK4, SLC25A11, YIF1B, NME1-NME2, FIS1, PGLS, PNKP, VPS28, AK1, DBP, RFXANK, ASL, DDX41, DPM2, MYL5, ARF3, TIMM50, TXN2, TIMM17B, ARMC6, SCRN2, NDUFS8, SLC2A4RG, ANAPC2, CHCHD5, ISOC2, POLR2I, ARL6IP4, POLR2L, EXOSC4, NDUFS7, GPS1, CDK2AP2, PPP1CA, SNX17, FOXRED1, MRPL41, GPI, WDR…
TSC2-Null NPCs	DMSO	Down (baseline)	eIF4E-sensitive_Down	171	2.6035e-22	WDFY3, DCTN4, EXOSC9, MATR3, NUP153, BZW2, ANKRD50, SETD2, ZNF665, ALMS1, CBX3, TNFRSF21, HIF1A, BAZ1B, RAVER2, TPR, ZNF555, CLASP2, CSE1L, NFXL1, ARID4A, USP25, TWSG1, DSC2, FIGNL1, RCOR3, SYNJ1, YME1L1, RANBP6, NKTR, GALNT7, PIAS1, EXOC8, TRRAP, DHX36, TMEM117, NUP205, DHX57, ANKHD1, MACF1, NCOR1, CHD1, DDX20, USP33, DOCK7, KIFAP3, FNDC3B, STAM, ZNF267, SLC6A15, CCDC66, USP47, SETBP1, CNKSR3, A…
TSC2-Null NPCs	RMC-6272	Up	eIF4E-sensitive_Down	131	6.4911e-28	WDFY3, NUP153, ANKRD50, SETD2, ZNF665, ALMS1, TNFRSF21, HIF1A, TPR, ZNF555, CLASP2, NFXL1, DSC2, FIGNL1, RCOR3, SYNJ1, YME1L1, RANBP6, GALNT7, EXOC8, TRRAP, DHX36, TMEM117, NUP205, DHX57, MACF1, NCOR1, CHD1, DDX20, USP33, DOCK7, KIFAP3, FNDC3B, STAM, ZNF267, SLC6A15, USP47, SETBP1, AKAP11, SLC38A2, SERINC1, SF3B1, CCDC47, BCLAF1, ZBTB1, RBBP5, MSH6, IFT74, ZMYND11, ZNF681, PCDHA7, KCTD3, SLC39A6,…
TSC2-Null NPCs	eFT508	Up	eIF4E-sensitive_Down	102	5.28723e-20	WDFY3;NUP153;ANKRD50;SETD2;ALMS1;TNFRSF21;HIF1A;RAVER2;TPR;CLASP2;USP25;TWSG1;DSC2;RCOR3;SYNJ1;YME1L1;RANBP6;NKTR;GALNT7;EXOC8;DHX36;TMEM117;MACF1;CHD1;DOCK7;FNDC3B;ZNF267;SLC6A15;CCDC66;USP47;AKAP11;SLC38A2;SERINC1;ATP2C1;CCDC47;BCLAF1;IFT74;ZMYND11;ZNF681;KCTD3;SLC39A6;PCM1;INPP5F;BTAF1;VPS13A;TJP1;ZNF84;VPS13D;ZNF462;ANTXR2;TP53BP2;CEP135;PHF3;ZNF415;ZBTB11;SLC38A1;DENND4A;TRIM24;CEP350;STEAP2…
TSC2-Null and TSC1-Null NPCs	DMSO	Down (baseline)	eIF4E-sensitve_Down	52	0.000339142	DCTN4, MATR3, ALMS1, BAZ1B, ZNF555, USP25, RCOR3, RANBP6, DHX36, TMEM117, USP33, CCDC66, THOC1, ZRANB3, BCLAF1, RCBTB2, FNBP4, ZMYND11, KCTD3, PCM1, VPS13A, TJP1, BAZ2B, ZNF84, CEP350, LRRC8D, HIVEP2, ZNF638, NCOA6, FMNL2, PTER, NUDT12, STAG1, TAOK1, NIPBL, PMS1, DENND4C, PHIP, ARID2, COL4A6, SASS6, XRN1, WRN, SYNE2, CASP8AP2, SHPRH, CEP192, OSBPL3, RIMS2, PTPRZ1, ZNF12, REV3L
